# Bimodal Regulation of the PRC2 Complex by USP7 Underlies Melanomagenesis

**DOI:** 10.1101/641977

**Authors:** Dongxue Su, Wenjuan Wang, Yongqiang Hou, Liyong Wang, Yue Wang, Chao Yang, Beibei Liu, Xing Chen, Xiaodi Wu, Jiajing Wu, Dong Yan, Shuqi Wei, Lu Han, Shumeng Liu, Lei Shi, Lin Shan

## Abstract

Although overexpression of EZH2, a catalytic subunit of the polycomb repressive complex 2 (PRC2), is an eminent feature of various cancers, the regulation of its abundance and function remains insufficiently understood. We report here that the PRC2 complex is physically associated with ubiquitin-specific protease USP7 in melanoma cells where USP7 acts to deubiquitinate and stabilize EZH2. Interestingly, we found that USP7-catalyzed H2BK120 deubiquitination is a prerequisite for chromatin loading of PRC2 thus H3K27 trimethylation. Genome-wide analysis of the transcriptional targets of the USP7/PRC2 complex identified a cohort of genes including *FOXO1* that are involved in cell growth and proliferation. We demonstrated that the USP7/PRC2 complex drives melanoma cell proliferation and tumorigenesis *in vitro* and *in vivo.* We showed that the expression of both USP7 and EZH2 elevates during melanoma progression, corresponding to a diminished FOXO1 expression, and the level of the expression of USP7 and EZH2 strongly correlates with histological grades and prognosis of melanoma patients. These results reveal a dual role for USP7 in the regulation of the abundance and function of EZH2, supporting the pursuit of USP7 as a therapeutic target for melanoma.
